# Application of Global Metabolomics to the Identification of Complex Counterfeit Medicinal Products

**DOI:** 10.1101/567339

**Authors:** Conor Jenkins, Ben Orsburn

**Affiliations:** Think20 Labs, Columbia, MD; Hood College Department of Biology, Frederick, MD 21702; Proteomics und Genomics, Baltimore, MD

## Abstract

Food fraud and drug counterfeiting are of increasingly large concern to both global economics and to public health and safety. Simple medicinal products consisting of single synthesized or purified compounds can be tested for purity and authenticity rapidly with established assays such as chromatography and UV absorbance. Drugs derived from natural sources may contain hundreds or thousands of distinct chemical compounds and require correspondingly complex analytical methods. In this study we explore the use of methods developed for global metabolic profiling toward the identification of unknown complex medicinal products. By utilizing rapid solvent extraction followed by ultrahigh pressure high performance liquid chromatography (UHPLC) coupled to high resolution accurate mass spectrometry (HRAM-MS/MS), we can reliably obtain a profile of the sample’s molecular makeup. After profiling plant material to the depth of over 1,000 distinct molecules identified and quantified, we utilize these profiles to identify separately prepared and individually assayed blinded samples. We conclude that once a comprehensive library of small molecules has been acquired for each sample, identical preparations of products of unknown origin may be identified using simple statistical tools such as principal component analysis. We also conclude that these tools will be a valuable resource in affordably identified contaminated, adulterated and counterfeit products.

**Abstract Graphic:** 
