## Supplemental Table 1 for "Application of Global Metabolomics to the Identification of Complex Counterfeit Medicinal Products"

### Sheet: Sheet1
Sample number	Sample name	Reported Heredity
1	Goji OG	Sativa dominant hybrid
2	Cough OG	Sativa dominant hybrid
3	Bruce Banner #3	Sativa leaning hybrid
4	Jack Herer	Sativa dominant hybrid
5	BG Diesel	Unknown
6	Strawberry Banana	Indica dominant hybrid
